# Identification of type 2 diabetes- and obesity-associated human β-cells using deep transfer learning

**DOI:** 10.1101/2024.01.18.576260

**Authors:** Gitanjali Roy, Rameesha Syed, Olivia Lazaro, Sylvia Robertson, Sean D. McCabe, Daniela Rodriguez, Alex M. Mawla, Travis S. Johnson, Michael A. Kalwat

## Abstract

Diabetes affects >10% of adults worldwide and is caused by impaired production or response to insulin, resulting in chronic hyperglycemia. Pancreatic islet β-cells are the sole source of endogenous insulin and our understanding of β-cell dysfunction and death in type 2 diabetes (T2D) is incomplete. Single-cell RNA-seq data supports heterogeneity as an important factor in β-cell function and survival. However, it is difficult to identify which β-cell phenotypes are critical for T2D etiology and progression. Our goal was to prioritize specific disease-related β-cell subpopulations to better understand T2D pathogenesis and identify relevant genes for targeted therapeutics. To address this, we applied a deep transfer learning tool, DEGAS, which maps disease associations onto single-cell RNA-seq data from bulk expression data. Independent runs of DEGAS using T2D or obesity status identified distinct β-cell subpopulations. A singular cluster of T2D-associated β-cells was identified; however, β-cells with high obese-DEGAS scores contained two subpopulations derived largely from either non-diabetic or T2D donors. The obesity-associated non-diabetic cells were enriched for translation and unfolded protein response genes compared to T2D cells. We selected CDKN1C and DLK1 for validation by immunostaining in human pancreas sections from healthy and T2D donors. Both CDKN1C and DLK1 were heterogeneously expressed among β-cells. CDKN1C was increased in β-cells from T2D donors, in agreement with the DEGAS predictions, while DLK1 appeared depleted from T2D islets of some donors. In conclusion, DEGAS has the potential to advance our holistic understanding of the β-cell transcriptomic phenotypes, including features that distinguish β-cells in obese non-diabetic or lean T2D states. Future work will expand this approach to additional human islet omics datasets to reveal the complex multicellular interactions driving T2D.
