## Supplementary material for "Identification of type 2 diabetes- and obesity-associated human β-cells using deep transfer learning": Table S1

### Sheet: Sheet1
Supplemental Table #. Bulk and single-cell RNA sequencing datasets
Dataset/Publication Name	Year	DOI	Identifier	Type (sc vs bulk)	Species	Tissue	Sample # (N)	# of cells in scRNAseq	Associated Condition	Experiment Complexity	Short Description
Marselli L, et al. Cell Rep 2020.	2020	10.1016/j.celrep.2020.108466	GSE159984	bulk RNAseq	human	pancreatic islets	N= 58 normal, N=28 T2D				bulk RNAseq from normal and T2D human donor islets
Baron, et al 2016	2016	10.1016/j.cels.2016.08.011	GSE84133	scRNAseq	human	pancreatic islets	N=4 normal			straightforward	scRNA-seq of pancreatic islets from 4 human donors and 2 mice strains
Muraro et al 2016	2016	10.1016/j.cels.2016.09.002	GSE85241	scRNAseq	human	pancreatic islets	N=4 normal			straightforward	scRNA-seq of pancreatic islets from 4 human donors
Lawlor N, et al. Genome Res 2017	2017	10.1101/gr.212720.116	GSE86469	scRNAseq	human	pancreatic islets	N=5 normal, 3 T2D		T2D	straightforward	scRNAseq on islets from normal and diabetic human donors
Segerstolpe et al 2016	2016	10.1016/j.cmet.2016.08.020	E-MTAB-5061	scRNAseq	human	pancreatic islets	N=6 normal, 4 T2D		T2D	straightforward	scRNAseq from normal and T2D human islets
Xin Y, et al. Cell Metab 2016.	2016	10.1016/j.cmet.2016.08.018	GSE81608	scRNAseq	human	pancreatic islets	N=12 normal, 6 T2D		T2D	straightforward	scRNAseq from normal and T2D human islets
