## Supplementary material for "Identification of type 2 diabetes- and obesity-associated human β-cells using deep transfer learning": Table S4

### Sheet: readme
This sheet explains what is on the other sheets in this supplemental file.
Sheet_title	Related_to_figure	Description	# of genes
GO-BP-enriched-high βT2D-DEGAS	4F	output of ClusterProfiler::enrichGO() GO-BP analysis of genes enriched in high βT2D-DEGAS	116
GO-BP-enriched-low βT2D-DEGAS	4G	output of ClusterProfiler::enrichGO() GO-BP analysis of genes enriched in low βT2D-DEGAS	107
GO-BP-enriched-ND βobese-DEGAS	6D	output of ClusterProfiler::enrichGO() GO-BP analysis of genes enriched in ND βobese-DEGAS	166
GO-BP-enriched-T2D βobese-DEGAS	6E	output of ClusterProfiler::enrichGO() GO-BP analysis of genes enriched in T2D βobese-DEGAS	179

### Sheet: GO-BP-enriched-high βT2D-DEGAS 
ID	Description	GeneRatio	BgRatio	pvalue	p.adjust	qvalue	geneID	Count
GO:0043312	neutrophil degranulation	0.100671	0.0258136	7.47059e-06	0.00323338	0.00262762	HLA-B/HSPA1B/GRN/CTSD/PSAP/LAMP1/SERPINA1/CTSZ/NPC2/GNS/CST3/TMEM30A/FUCA1/SRP14/PTPRN2	15
GO:0002283	neutrophil activation involved in immune response	0.100671	0.0259726	8.03827e-06	0.00323338	0.00262762	HLA-B/HSPA1B/GRN/CTSD/PSAP/LAMP1/SERPINA1/CTSZ/NPC2/GNS/CST3/TMEM30A/FUCA1/SRP14/PTPRN2	15
GO:0016049	cell growth	0.100671	0.0259726	8.03827e-06	0.00323338	0.00262762	BTG1/SEMA4B/HSPA1B/APP/DDR1/FSTL4/SPP1/BCL6/CLSTN1/VEGFA/RTN4/ALCAM/CIB1/IGFBP4/CLSTN3	15
GO:0034329	cell junction assembly	0.0872483	0.0230043	4.15225e-05	0.00839031	0.00681843	APP/CD151/CLSTN1/TNS1/OBSL1/WNT4/VEGFA/PLXNB2/VMP1/CLDN4/CLSTN3/ACTN1/CDH1	13
GO:0010721	negative regulation of cell development	0.0805369	0.0181809	1.83922e-05	0.00557468	0.00453029	SEMA4B/APP/SIX3/FSTL4/SPP1/STAT3/VEGFA/CTSZ/RTN4/CIB1/LDLR/ASCL1	12
GO:0007565	female pregnancy	0.0671141	0.0103891	3.63852e-06	0.00323338	0.00262762	DDR1/SPP1/PAM/ADM/WNT4/VEGFA/CST3/VMP1/FOS/CLDN4	10
GO:0002576	platelet degranulation	0.0536913	0.0068377	8.53416e-06	0.00323338	0.00262762	APP/APLP2/PSAP/LGALS3BP/VEGFA/SERPINA1/PDGFB/ACTN1	8
GO:0001764	neuron migration	0.0536913	0.00869289	4.84496e-05	0.00862482	0.00700901	CAMK2B/STAT3/VEGFA/PLXNB2/NAV1/MDK/ASCL1/CDK5R2	8
GO:2000177	regulation of neural precursor cell proliferation	0.0469799	0.00482349	7.73664e-06	0.00323338	0.00262762	SIX3/SMARCD3/BTG2/VEGFA/CTSZ/MDK/ASCL1	7
GO:0007039	protein catabolic process in the vacuole	0.033557	0.0010071	3.05527e-07	0.000926053	0.000752562	PSAP/CD81/LAPTM4B/LDLR/RNF128	5
GO:0030325	adrenal gland development	0.0268456	0.00127213	3.51103e-05	0.00760138	0.0061773	WNT4/CITED2/MDK/ASCL1	4
GO:0048143	astrocyte activation	0.0268456	0.00143115	5.693e-05	0.00908184	0.0073804	APP/GRN/LDLR/BACE2	4

### Sheet: GO-BP-enriched-low βT2D-DEGAS 
ID	Description	GeneRatio	BgRatio	pvalue	p.adjust	qvalue	geneID	Count
GO:0006614	SRP-dependent cotranslational protein targeting to membrane	0.235294	0.00556557	2.98333e-22	2.8577e-19	2.47221e-19	RPS4Y1/RPS7/RPL30/RPL3/RPL10A/RPLP1/SEC61B/RPS14/RPL35/SSR3/RPL10/RPL37/RPL31/RPL7A/RPS19/RPS2	16
GO:0006613	cotranslational protein targeting to membrane	0.235294	0.00577759	5.62539e-22	2.8577e-19	2.47221e-19	RPS4Y1/RPS7/RPL30/RPL3/RPL10A/RPLP1/SEC61B/RPS14/RPL35/SSR3/RPL10/RPL37/RPL31/RPL7A/RPS19/RPS2	16
GO:0019083	viral transcription	0.220588	0.00943496	6.6021e-17	8.38466e-15	7.25362e-15	RPS4Y1/RPS7/RPL30/RPL3/RPL10A/RPLP1/RPS14/RPL35/POLR2L/RPL10/RPL37/RPL31/RPL7A/RPS19/RPS2	15
GO:0000184	nuclear-transcribed mRNA catabolic process, nonsense-mediated decay	0.205882	0.00636065	7.51502e-18	1.27254e-15	1.10088e-15	RPS4Y1/RPS7/RPL30/RPL3/RPL10A/RPLP1/RPS14/RPL35/RPL10/RPL37/RPL31/RPL7A/RPS19/RPS2	14
GO:0006413	translational initiation	0.205882	0.010177	6.04019e-15	6.13684e-13	5.30901e-13	RPS4Y1/RPS7/RPL30/RPL3/RPL10A/RPLP1/RPS14/RPL35/RPL10/RPL37/RPL31/RPL7A/RPS19/RPS2	14
GO:0022613	ribonucleoprotein complex biogenesis	0.161765	0.0255486	1.11313e-06	7.06836e-05	6.11488e-05	RPS7/RPL3/RPL10A/SNRPG/RPS14/RPL35/RPL10/RPL7A/HSP90AB1/RPS19/RPS2	11
GO:0046034	ATP metabolic process	0.102941	0.0164847	0.000126738	0.00429219	0.0037132	CYCS/COX7B/UQCRQ/NDUFA3/COX6C/NDUFA1/PFKFB2	7
GO:0042775	mitochondrial ATP synthesis coupled electron transport	0.0882353	0.00514152	1.33725e-06	7.99203e-05	6.91395e-05	CYCS/COX7B/UQCRQ/NDUFA3/COX6C/NDUFA1	6
GO:0019730	antimicrobial humoral response	0.0735294	0.00726174	0.000135524	0.0043671	0.003778	RPL30/REG1A/PRSS2/REG1B/RPS19	5
GO:0097421	liver regeneration	0.0441176	0.00169617	0.000206114	0.00598319	0.00517609	RPL30/REG1A/RPL10	3

### Sheet: GO-BP-enriched-ND βobese-DEGAS 
ID	Description	GeneRatio	BgRatio	pvalue	p.adjust	qvalue	geneID	Count
GO:0034976	response to endoplasmic reticulum stress	0.189474	0.0155836	6.59795e-15	1.57691e-12	1.35928e-12	DDIT3/HERPUD1/TRIB3/PPP1R15A/FICD/HSPA5/SESN2/DNAJB11/CEBPB/DNAJB9/PDIA4/ATF4/DERL2/SEL1L/SDF2L1/MANF/SEC61B/ASNS	18
GO:0070972	protein localization to endoplasmic reticulum	0.178947	0.00805682	1.52513e-18	8.91527e-16	7.68486e-16	RPS4Y1/RPS7/RPL3/RPL30/PPP1R15A/HSPA5/RPS25/RPLP1/SRP19/SSR3/RPL10/RPS20/SEC61B/RPL37/RPS27/RPS14/RPL10A	17
GO:0045047	protein targeting to ER	0.168421	0.00636065	9.27861e-19	8.91527e-16	7.68486e-16	RPS4Y1/RPS7/RPL3/RPL30/HSPA5/RPS25/RPLP1/SRP19/SSR3/RPL10/RPS20/SEC61B/RPL37/RPS27/RPS14/RPL10A	16
GO:0072599	establishment of protein localization to endoplasmic reticulum	0.168421	0.00657267	1.59867e-18	8.91527e-16	7.68486e-16	RPS4Y1/RPS7/RPL3/RPL30/HSPA5/RPS25/RPLP1/SRP19/SSR3/RPL10/RPS20/SEC61B/RPL37/RPS27/RPS14/RPL10A	16
GO:0006413	translational initiation	0.157895	0.010177	4.06006e-14	8.49059e-12	7.31879e-12	RPS4Y1/RPS7/RPL3/RPL30/PPP1R15A/RPS25/RPLP1/ATF4/RPL10/RPS20/EIF5/RPL37/RPS27/RPS14/RPL10A	15
GO:0000184	nuclear-transcribed mRNA catabolic process, nonsense-mediated decay	0.126316	0.00636065	8.77157e-13	1.12883e-10	9.7304e-11	RPS4Y1/RPS7/RPL3/RPL30/RPS25/RPLP1/RPL10/RPS20/RPL37/RPS27/RPS14/RPL10A	12
GO:0019083	viral transcription	0.126316	0.00943496	9.49083e-11	9.92385e-09	8.55423e-09	RPS4Y1/RPS7/RPL3/RPL30/RPS25/RPLP1/RPL10/RPS20/RPL37/RPS27/RPS14/RPL10A	12
GO:0006457	protein folding	0.0736842	0.0121912	0.000162522	0.00445078	0.00383652	HSPA5/DNAJB11/HSPA13/HSP90AB1/PDIA4/HSPD1/DNAJC25	7
GO:0022618	ribonucleoprotein complex assembly	0.0736842	0.0123503	0.000176006	0.00460091	0.00396593	RPL3/HSP90AB1/RPL10/EIF5/SNRPG/RPS27/RPS14	7
GO:0051402	neuron apoptotic process	0.0736842	0.0129863	0.000239306	0.00571942	0.00493007	DDIT3/HSPA5/CEBPB/HSP90AB1/ATF4/HSPD1/GCLC	7
GO:0140467	integrated stress response signaling	0.0631579	0.00111311	7.09232e-10	5.17519e-08	4.46095e-08	DDIT3/HERPUD1/PPP1R15A/HSPA5/ATF4/ASNS	6
GO:0036003	positive regulation of transcription from RNA polymerase II promoter in response to stress	0.0526316	0.00127213	1.14701e-07	7.10722e-06	6.12633e-06	DDIT3/HSPA5/SESN2/CEBPB/ATF4	5
GO:0046685	response to arsenic-containing substance	0.0526316	0.00180218	7.21617e-07	3.8944e-05	3.35693e-05	ZFAND2A/ATF4/SLC38A2/RNF4/GCLC	5
GO:1903513	endoplasmic reticulum to cytosol transport	0.0421053	0.00153716	1.30106e-05	0.000544167	0.000469066	HERPUD1/DERL2/SEL1L/SEC61B	4
GO:0097421	liver regeneration	0.0421053	0.00169617	1.9472e-05	0.000757599	0.000653041	RPL30/CEBPB/REG1A/RPL10	4
GO:0042149	cellular response to glucose starvation	0.0421053	0.00259726	0.00010746	0.00315405	0.00271875	HSPA5/SESN2/ATF4/ASNS	4
GO:0045454	cell redox homeostasis	0.0421053	0.00312732	0.000222128	0.00554657	0.00478108	DDIT3/PDIA4/TXNRD1/GCLC	4
GO:0042255	ribosome assembly	0.0421053	0.00355136	0.000362772	0.00831393	0.0071665	RPL3/RPL10/RPS27/RPS14	4
GO:0035902	response to immobilization stress	0.0315789	0.00137814	0.000295675	0.0069671	0.00600555	GOT1/REG1A/NR0B1	3

### Sheet: GO-BP-enriched-T2D βobese-DEGAS
ID	Description	GeneRatio	BgRatio	pvalue	p.adjust	qvalue	geneID	Count
GO:0035592	establishment of protein localization to extracellular region	0.115108	0.0245415	3.17951e-07	0.000176628	0.00014241	SYT7/SLC30A8/HLA-E/VGF/G6PC2/CHGA/PTPRN/NEUROD1/AGT/SORL1/FFAR1/UCN3/ABCC8/CADM1/MYOM1/RPH3AL	16
GO:0071692	protein localization to extracellular region	0.115108	0.0249125	3.88515e-07	0.000176628	0.00014241	SYT7/SLC30A8/HLA-E/VGF/G6PC2/CHGA/PTPRN/NEUROD1/AGT/SORL1/FFAR1/UCN3/ABCC8/CADM1/MYOM1/RPH3AL	16
GO:0046879	hormone secretion	0.107914	0.0166437	1.13806e-08	2.3405e-05	1.88707e-05	GNAS/SYT7/SLC30A8/EDN3/VGF/G6PC2/CHGA/PTPRN/NEUROD1/AGT/FFAR1/UCN3/ABCC8/SPP1/RPH3AL	15
GO:0009914	hormone transport	0.107914	0.0171207	1.65993e-08	2.3405e-05	1.88707e-05	GNAS/SYT7/SLC30A8/EDN3/VGF/G6PC2/CHGA/PTPRN/NEUROD1/AGT/FFAR1/UCN3/ABCC8/SPP1/RPH3AL	15
GO:0043312	neutrophil degranulation	0.0935252	0.0258136	6.51535e-05	0.00496575	0.00400374	TIMP2/GRN/HLA-B/ACLY/CD59/DSP/CTSB/LAMP1/CTSZ/NPC2/PKM/PRCP/DYNLL1	13
GO:0070997	neuron death	0.0863309	0.0190819	1.47332e-05	0.00211967	0.00170903	GRN/CHGA/BTG2/GRM4/APP/PPT1/SORL1/CTSZ/NENF/STAT3/FOS/MDK	12
GO:0043687	post-translational protein modification	0.0791367	0.019241	7.99428e-05	0.00540638	0.00435901	VGF/EPAS1/VWA1/OBSL1/IGFBP5/CHGB/APP/NUCB1/SCG3/APLP2/SPP1	11
GO:0050729	positive regulation of inflammatory response	0.0647482	0.00837485	2.61323e-06	0.000614109	0.000495138	HLA-E/TGM2/CD81/GRN/C2CD4B/AGT/C2CD4A/STAT3/MDK	9
GO:0007565	female pregnancy	0.0647482	0.0103891	1.50331e-05	0.00211967	0.00170903	DDR1/WNT4/JUNB/IGFBP5/CTSB/AGT/THBD/FOS/SPP1	9
GO:0001763	morphogenesis of a branching structure	0.0647482	0.0106541	1.83694e-05	0.00246674	0.00198886	TGM2/DDR1/WNT4/RTN4/AGT/CTSZ/MAGED1/ST14/MDK	9
GO:0048771	tissue remodeling	0.057554	0.00943496	5.28253e-05	0.00438139	0.00353259	SYT7/TGM2/EPAS1/IGFBP5/AGT/TPP1/SPP1/MDK	8
GO:0007040	lysosome organization	0.0431655	0.00355136	9.90278e-06	0.00174537	0.00140724	SYT7/GRN/LAPTM4B/PPT1/SCARB2/TPP1	6
GO:0080171	lytic vacuole organization	0.0431655	0.00355136	9.90278e-06	0.00174537	0.00140724	SYT7/GRN/LAPTM4B/PPT1/SCARB2/TPP1	6
GO:0008306	associative learning	0.0431655	0.00402841	2.05479e-05	0.00251936	0.00203128	SYNPO/BTG2/AGT/APP/PPT1/FOS	6
GO:0051591	response to cAMP	0.0431655	0.00498251	6.86674e-05	0.0050128	0.00404167	VGF/PTPRN/IGFBP5/APP/THBD/FOS	6
GO:0006734	NADH metabolic process	0.0359712	0.00217322	1.22292e-05	0.00191591	0.00154474	PFKP/TPI1/PKM/MDH2/PGK1	5
GO:0042269	regulation of natural killer cell mediated cytotoxicity	0.0359712	0.00217322	1.22292e-05	0.00191591	0.00154474	HLA-E/HLA-B/HLA-A/LAMP1/CADM1	5
GO:0048169	regulation of long-term neuronal synaptic plasticity	0.028777	0.00132514	3.16516e-05	0.00343299	0.00276792	SYNPO/CAMK2B/AGT/APP	4
GO:0061621	canonical glycolysis	0.028777	0.00143115	4.34127e-05	0.00394915	0.00318409	PFKP/TPI1/PKM/PGK1	4
GO:0061718	glucose catabolic process to pyruvate	0.028777	0.00143115	4.34127e-05	0.00394915	0.00318409	PFKP/TPI1/PKM/PGK1	4
