## Supplementary material for "Identification of type 2 diabetes- and obesity-associated human β-cells using deep transfer learning": Table S5

### Sheet: DEGAS comp
Table S5. Comparison of beta-T2D-DEGAS and beta-obese-DEGAS differentially-expressed genes
Category	high vs. low beta-T2D-DEGAS		T2D vs. ND beta-obese-DEGAS		overlap: DEGs in both high-scoring beta-T2D-DEGAS and T2D-beta-obese-DEGAS cells
Gene #	733		1649		1121
	A1CF		AAAS		AARS
	AACS		AAED1		ABCC8
	ABCA1		AAGAB		ABCD3
	ABCC9		AAK1		ABHD12
	ABHD2		AAMP		ABHD14B
	ABRACL		AAR2		ABHD3
	AC004540.4		AASDHPPT		ABL1
	AC096772.6		ABAT		ABL2
	ACAD9		ABCF1		AC013275.2
	ACADM		ABHD10		ACAA2
	ACAT1		ABHD18		ACADSB
	ACTR2		ABLIM1		ACADVL
	ADM		ABR		ACLY
	AHCYL2		ABT1		ACTB
	AHSA2		AC005154.6		ACTG1
	AKAP1		AC007969.5		ACTN1
	AKAP12		AC144530.1		ACVR1B
	AKR1A1		ACACA		ADAMTSL2
	AKR1B1		ACACB		ADCYAP1
	AKR7A2		ACAP2		ADGRG1
	AKT2		ACBD3		AEN
	ALKBH7		ACIN1		AGPAT2
	ANGPTL4		ACSL3		AGT
	ANP32B		ACTR1A		AHDC1
	AP2M1		ACTR1B		AK3
	AP3M1		ACTR3		AK4
	APBB3		ACVR1		AKT1
	APC		ADPRHL2		ALCAM
	APCDD1L		ADRBK2		ALDH18A1
	APEX2		ADRM1		ALDH1A1
	APH1A		ADSS		ALPK3
	ARL1		AEBP2		AMPD2
	ARL2		AFG3L2		AMPD3
	ARL4C		AGAP3		AMZ2
	ARNT		AGFG1		AMZ2P1
	ARNT2		AGO2		ANAPC11
	ARPC1B		AGPAT3		ANAPC13
	ARPC2		AHCYL1		ANAPC16
	ARRDC3		AHI1		ANP32A
	ARSA		AIFM1		ANP32E
	ASAH1		AIMP1		ANXA11
	ASAP1		AKAP9		ANXA5
	ASB9		AKIRIN2		ANXA6
	ASCL1		ALDOA		ANXA7
	ATAD3C		ALG2		AP1AR
	ATG13		ALG5		AP2B1
	ATP5A1		ALKBH5		APEX1
	ATP5B		AMFR		APLP1
	ATP5C1		ANAPC5		APLP2
	ATP5EP2		ANAPC7		APMAP
	ATP5G1		ANKIB1		APOA1BP
	ATP5J2		ANKMY2		APOL6
	ATP6V1B2		ANKRA2		APP
	BAG2		ANKRD10		ARCN1
	BAG6		ANKRD11		ARF3
	BCAP31		ANKRD12		ARF4
	BCAT2		ANKRD13A		ARFGAP3
	BCL2L13		ANKRD65		ARFGEF1
	BCOR		ANO5		ARFGEF3
	BEND6		ANXA2		ARG2
	BEX5		AP1B1		ARHGEF12
	BLOC1S6		AP1G1		ARID5B
	BLVRA		AP1M2		ARL4D
	BMF		AP1S1		ARPC5
	BMS1		AP1S2		ASNSD1
	BRK1		AP2A2		ATF3
	BRWD3		AP3B1		ATF6
	BUB3		AP3S2		ATP1A1
	BZW2		AP5M1		ATP2A3
	C10orf76		APBB2		ATP2C1
	C12orf75		APCDD1L-AS1		ATP5E
	C14orf2		APH1B		ATP5G3
	C15orf48		APOL2		ATP5H
	C16orf87		APOOL		ATP5I
	C17orf58		APPL2		ATP5J
	C17orf89		ARF1		ATP5L
	C1orf122		ARF6		ATP6AP1
	C1orf132		ARFIP2		ATP6V0A1
	C2orf76		ARHGAP1		ATP6V0D1
	C3orf58		ARHGAP12		ATP6V0E1
	C7orf50		ARHGAP44		ATP6V1A
	C9orf64		ARHGAP5		ATP6V1E1
	CAB39		ARHGEF3		ATP6V1F
	CALM2		ARID1B		ATP9A
	CALU		ARID2		ATPIF1
	CAMLG		ARL15		ATRAID
	CANT1		ARL5A		B3GNT5
	CAPN2		ARL6IP1		B4GALT2
	CAPNS1		ARL8B		B4GALT3
	CAPZA2		ARMC1		BACE2
	CASP7		ARPC4		BCAM
	CBFA2T2		ARPP19		BCKDK
	CCNL1		ASCC1		BCL6
	CCNL2		ASNS		BCL7B
	CCNT1		ASPH		BET1
	CCSER2		ASPHD1		BHLHE40
	CD200		ASRGL1		BIRC2
	CD320		ATF2		BLOC1S3
	CD46		ATF4		BMP5
	CD5		ATF7		BNIP3
	CDC42BPA		ATG3		BOLA3
	CDCP1		ATG5		BRD2
	CDH10		ATL3		BROX
	CDH2		ATP1B3		BSPRY
	CDK19		ATP2A2		BTBD10
	CDKN2A		ATP6V1D		BTG1
	CELF1		ATP6V1E2		BTG2
	CEP57		ATP8A1		C10orf10
	CFAP36		ATPAF1		C12orf57
	CFL2		ATRNL1		C12orf65
	CHCHD10		ATXN10		C19orf43
	CHD3		AVL9		C1D
	CHL1		AZIN1		C1QBP
	CHMP2A		B2M		C1QL1
	CIC		B3GALT6		C2CD4A
	CLIC1		B4GALT1		C2CD4B
	CLIC6		BABAM1		C2orf69
	CLPS		BACH1		C4orf3
	CMSS1		BAG3		C5orf24
	CMTM4		BAG5		C6orf136
	CMTM7		BAIAP2		C6orf48
	CNGA3		BAZ1A		C8orf76
	CNIH2		BAZ1B		C9orf3
	CNOT6		BAZ2A		C9orf78
	CNOT7		BAZ2B		CABP7
	CNTN4		BBIP1		CADM1
	CNTN5		BCAR1		CALCOCO1
	COA3		BCAS2		CALCOCO2
	COL6A1		BCCIP		CALM3
	COMMD3		BCL2L1		CALY
	COMMD7		BCL9		CAMK2B
	COPE		BCLAF1		CAMK2D
	COPS5		BET1L		CAP1
	COPS6		BEX1		CAPS
	COPS7A		BHLHE41		CAPZB
	COX5A		BIRC6		CBR4
	COX5B		BLCAP		CCDC28A
	COX6B1		BLOC1S2		CCDC6
	COX8A		BLZF1		CCDC92
	CPA1		BNIP2		CCNG1
	CPLX1		BORCS7		CCNI
	CPNE3		BRD8		CCNY
	CRABP2		BRI3		CCT4
	CREBRF		BRIX1		CCT5
	CRELD2		BRMS1		CCT7
	CRMP1		BSN		CD14
	CRYBB2P1		BTF3L4		CD151
	CRYL1		BZW1		CD276
	CRYZ		C11orf1		CD59
	CSNK1D		C11orf58		CD81
	CSNK1E		C11orf68		CDC42EP4
	CSRNP1		C14orf119		CDC42SE2
	CSRP1		C15orf61		CDH1
	CTNNA2		C16orf45		CDIP1
	CTRB1		C16orf52		CDIPT
	CTSF		C16orf72		CDK2AP2
	CUX1		C18orf25		CDK5R2
	CWF19L2		C19orf53		CDKN1C
	CXADR		C1orf127		CDV3
	DCTD		C1orf174		CEBPD
	DCTN2		C1orf27		CECR1
	DCUN1D4		C1orf43		CELA3A
	DDAH1		C1orf52		CERK
	DEF8		C2CD5		CERS6
	DGKB		C2orf68		CETN2
	DGKZ		C5orf15		CFAP97
	DLD		C6orf1		CFDP1
	DNAJC1		C6orf106		CFL1
	DNAJC16		C6orf62		CHCHD2
	DNAJC5		C8orf33		CHD1L
	DNER		C9orf72		CHD7
	DPY19L1P1		CACNA1A		CHGA
	DPYSL2		CACNA1C		CHGB
	DPYSL3		CALM1		CHN1
	DUSP1		CALR		CHPF
	DUSP22		CAMK2N1		CHRAC1
	EEF1A1		CAMTA2		CHTF8
	EEF1E1		CAND1		CHURC1
	EFNA1		CANX		CIB1
	EIF2AK1		CAPRIN1		CISD2
	EIF3H		CAPZA1		CITED2
	EIF3K		CARKD		CLDN12
	EIF4E		CARS		CLDN3
	EIF4E3		CASC3		CLDN4
	EIF5A2		CASC4		CLINT1
	EIF5B		CASP2		CLN5
	ELL2		CASR		CLSTN1
	ELMO1		CBX3		CLSTN3
	ELP4		CBX4		CMAS
	EMC10		CBX5		CMTM6
	EMP3		CBX7		CNBP
	ENTPD3		CBY1		CNDP2
	EP300		CCDC115		CNRIP1
	ERAL1		CCDC117		COA1
	ERF		CCDC167		COL27A1
	ERO1B		CCDC174		COMMD10
	ETFB		CCDC47		COPG1
	ETFDH		CCDC82		COPRS
	ETNK1		CCDC88A		COPS2
	ETS2		CCNB1IP1		COX11
	EXPH5		CCND2		COX14
	F11R		CCNG2		COX17
	FAAH2		CCT3		COX6C
	FAM126B		CCT6A		COX7A1
	FAM173A		CCT8		COX7A2L
	FAM174A		CD44		COX7B
	FAM46C		CD47		COX7C
	FAM53C		CD55		CPB1
	FAM76A		CD99L2		CPD
	FAM83H		CDC27		CPNE1
	FAM91A1		CDC42		CRIP2
	FAM92A1		CDC42EP3		CRTC3
	FANCF		CDH22		CSNK2A1
	FBLN7		CDK13		CST3
	FBXO3		CDK6		CSTB
	FBXO30		CDK7		CTNND1
	FBXO34		CDKN1A		CTRB2
	FECH		CDKN1B		CTSB
	FITM2		CDR2		CTSD
	FIZ1		CDS2		CTSZ
	FKBP11		CEBPB		CXXC5
	FKBP5		CEBPG		CYB5A
	FOSB		CEBPZ		CYCS
	FOSL2		CEBPZOS		CYSTM1
	FOXA2		CELF3		DAD1
	FOXO3		CELF4		DANCR
	FUNDC2		CENPBD1P1		DAP
	FUT11		CEP350		DAP3
	FXYD3		CEP41		DAZAP1
	FXYD5		CEP95		DCAF13
	GADD45B		CFLAR		DDIT4
	GALC		CGGBP1		DDOST
	GAMT		CHD1		DDR1
	GAPDH		CHD2		DDX1
	GCA		CHD9		DDX21
	GCNT4		CHID1		DDX24
	GFM1		CHMP2B		DDX3Y
	GGCT		CHMP3		DDX5
	GIGYF1		CHMP4B		DGCR2
	GLIS3		CHMP5		DGCR5
	GLO1		CHP1		DGUOK
	GLRX2		CHST8		DHRS2
	GMEB2		CHST9		DHRS3
	GMFB		CIAPIN1		DHRS7
	GMPPB		CIR1		DHRS7B
	GMPR		CISD1		DIP2C
	GNAZ		CKAP4		DLK1
	GNG2		CKS1B		DNAH5
	GOT2		CLCN3		DNAJA1
	GPX2		CLCN4		DNAJB1
	GRAMD4		CLDN7		DNAJB11
	GRB7		CLDND1		DNAJB4
	GREB1		CLGN		DNAJB9
	GRIN2A		CLIP1		DPAGT1
	GRSF1		CLIP4		DPM2
	GTF3A		CLK1		DPM3
	GUCY1B3		CLOCK		DPP6
	HACD2		CLTB		DR1
	HADH		CMB9-22P13.1		DSP
	HDAC1		CMC2		DSTN
	HDAC5		CMIP		DTX3
	HDDC2		CMPK1		DUSP5
	HDLBP		CMTM8		DUT
	HEPACAM2		CNIH1		DYNLL1
	HEXB		CNIH4		DYNLRB1
	HIBCH		CNOT6L		DYRK1A
	HIGD1A		CNP		ECE1
	HINT2		CNPPD1		ECEL1
	HIST1H4C		CNST		EDEM1
	HIST2H2BE		CNTN1		EDN3
	HMBS		COASY		EEF1B2
	HMGN5		COG2		EGR1
	HN1		COG3		EI24
	HNRNPH2		COG6		EIF1
	HOPX		COMMD9		EIF1AY
	HS6ST3		COMTD1		EIF2S3
	HSD17B4		COPB2		EIF3G
	IFI27L2		COPS3		EIF3I
	IFT74		COPS4		EIF3J-AS1
	IGBP1		COPZ1		EIF4A2
	IGSF1		COQ10B		EIF4B
	IMPA2		CORO1C		EIF4G1
	IMPACT		COTL1		EIF5
	INA		COX15		EIF5A
	INS		COX19		ELAVL4
	INSM1		COX4I1		ELF3
	IP6K1		COX7A2		ELMO2
	IP6K2		CPEB1		EMC4
	IQGAP1		CPEB3		EMC7
	ISCA2		CPEB4		ENO1
	ITGA1		CPQ		ENO2
	ITGB8		CPSF6		ENOPH1
	ITM2C		CPSF7		ENY2
	JAK1		CPT1A		EPAS1
	KANK1		CRCP		EPB41L3
	KAT6A		CREB3L2		EPCAM
	KCND3		CREBL2		ERGIC3
	KCNMA1		CRK		ERH
	KCTD3		CRTC2		ERO1A
	KDF1		CRYZL1		ETS1
	KDM5A		CS		ETV5
	KDM5C		CSGALNACT2		EVI5
	KDM5D		CSNK1A1		EXOSC6
	KHNYN		CSNK1G1		FAM120A
	KIAA0368		CSNK2A2		FAM127A
	KIAA0513		CSNK2B		FAM134A
	KIAA0895		CSRNP3		FAM134B
	KIAA1324L		CSTF3		FAM171B
	KIAA1456		CTA-29F11.1		FAM96B
	KIAA1715		CTR9		FAR1
	KIAA2022		CUEDC2		FARSA
	KIF26B		CUL1		FARSB
	KIF5C		CUL5		FBL
	KIFC3		CUTA		FBXO22
	KISS1R		CWC25		FFAR1
	KLF10		CYB561		FGFR1
	KLF9		CYB5B		FICD
	KLHL41		CYLD		FKBP1A
	LAMC2		CYTH2		FNIP2
	LAMTOR2		DARS		FOS
	LAMTOR4		DBI		FOXK1
	LDOC1L		DCAF16		FOXN2
	LGMN		DCAF5		FOXP2
	LIMCH1		DCAKD		FOXP4
	LIN7C		DCP1A		FRYL
	LINC00909		DCTN1		FSTL4
	LINC00998		DCTN3		FTH1
	LINGO2		DCTN5		FTL
	LMO2		DDAH2		FUCA1
	LNPEP		DDI2		FYN
	LRRC10B		DDIT3		FYTTD1
	LRRC61		DDX10		G6PC2
	LRRC75A-AS1		DDX17		GAA
	LRRC8A		DDX18		GABARAPL1
	LRRTM3		DDX3X		GAD2
	LSM7		DDX42		GADD45G
	LYPLA1		DDX46		GALNT10
	LYRM7		DDX50		GALNT2
	MAFF		DDX6		GANAB
	MAGI1		DECR1		GAREM
	MAL2		DEGS1		GBAS
	MAML1		DEK		GCG
	MAN2B2		DENND4C		GCH1
	MANBA		DERL2		GHITM
	MAP2		DHCR7		GJD2
	MAPK13		DHDDS		GLCCI1
	MAPKAPK3		DHX36		GLRX5
	MARCH4		DHX40		GM2A
	MARK2		DHX8		GMPPA
	MAST3		DLG4		GNAS
	MBNL3		DMKN		GNB5
	MBTPS1		DMTF1		GNL1
	MBTPS2		DMTN		GNS
	MCHR1		DNAJA2		GOLM1
	MCUR1		DNAJA3		GORASP2
	MEAF6		DNAJC10		GOSR2
	MED27		DNAJC12		GPD1L
	METAP2		DNAJC15		GPR107
	MLLT10		DNAJC25		GPRASP2
	MLLT11		DNAJC3		GPRC5C
	MMD		DNAJC8		GPX3
	MMGT1		DNAL1		GPX4
	MMRN1		DNALI1		GRAMD1A
	MOCS2		DNPEP		GRAMD3
	MOGS		DNTTIP2		GRB2
	MPHOSPH6		DPH3		GRIA3
	MRPL42		DRG1		GRM4
	MRPL50		DSCR3		GRN
	MRPS18B		DST		GRPEL1
	MRPS27		DSTYK		GSN
	MSRA		DTWD1		GSTA4
	MT-CO1		DUSP11		GSTO1
	MTF1		DUSP16		H2AFY
	MT-ND2		DUSP26		H2AFZ
	MT-RNR2		DUSP4		HDAC2
	MT-TL1		DUSP8		HDAC9
	MYO1B		DVL3		HERPUD1
	N4BP2L2		DYNC1I2		HERPUD2
	NAA20		DYNC1LI1		HEXA
	NAT14		DYNLL2		HIF1A
	NCOR2		DYRK2		HILPDA
	NDRG4		DZIP3		HINT1
	NDST1		EAF1		HLA-A
	NDUFA12		EAPP		HLA-B
	NDUFA3		EBAG9		HLA-C
	NDUFA5		ECHDC1		HLA-E
	NDUFAB1		ECHS1		HMGB1
	NDUFB1		EDEM3		HMGN1
	NDUFB2		EEA1		HMOX2
	NDUFB3		EEF2		HNRNPAB
	NDUFB4		EFCAB14		HNRNPC
	NDUFB7		EFR3A		HSD17B10
	NDUFC1		EHBP1		HSD17B12
	NDUFS3		EHD1		HSP90AB1
	NDUFS6		EID1		HSPA1A
	NDUFV3		EIF1AD		HSPA1B
	NECAB1		EIF1B		HSPA5
	NFATC4		EIF2B2		HSPA8
	NFE2L1		EIF2B4		HSPB1
	NFIA		EIF2D		HSPD1
	NFIL3		EIF2S1		HTATIP2
	NFKBIZ		EIF2S2		HTT
	NIPSNAP3A		EIF3A		IAPP
	NISCH		EIF3B		IARS
	NKX2-2		EIF3E		ICA1
	NLRP1		EIF3F		ID1
	NMB		EIF3J		IDH1
	NMRK1		EIF3M		IDI1
	NNT-AS1		EIF4G2		IDS
	NPTXR		EIF4G3		IFI27L1
	NRD1		EIF4H		IFI6
	NRP2		EIF6		IGFBP3
	NSA2		ELAVL1		IGFBP4
	NSMCE1		ELF1		IGFBP5
	NT5DC3		ELMSAN1		IL13RA1
	NUDT19		ELOVL1		IL17RC
	NUPR1		EMC3		IL20RA
	OARD1		EMC8		IL6R
	OAT		EMD		IL6ST
	OLFM1		ENAH		ILF2
	OLIG1		ENDOD1		INHBA
	OLMALINC		ENPP2		IQSEC1
	ORMDL2		ENPP5		ISL1
	OSBPL10		EPB41L1		ITFG1
	OSTF1		EPB41L4A-AS1		ITGA3
	OTUB1		EPHX2		ITGAV
	PA2G4		EPM2AIP1		ITM2B
	PABPN1		EPN2		ITPK1
	PAFAH1B1		EPRS		JKAMP
	PARN		EPT1		JTB
	PARVB		ERGIC1		JUN
	PCBD1		ERGIC2		JUNB
	PCDHB16		ERN1		JUND
	PCK1		ERRFI1		KCNH2
	PCM1		ESRP1		KCNJ11
	PCYT1A		ESYT1		KCNK16
	PDAP1		ESYT2		KCNK3
	PDE3A		ETV1		KDELR2
	PDGFB		EXOC2		KIAA0895L
	PDIA3		EXOSC1		KIAA1191
	PDLIM1		EXOSC7		KIAA1324
	PDLIM4		EXOSC8		KIAA1644
	PDPR		EXTL3		KIDINS220
	PEG10		FAM102A		KIF5A
	PELP1		FAM105A		KIF5B
	PEX2		FAM107B		KLC1
	PFN2		FAM114A2		KLF13
	PGRMC2		FAM120AOS		KLF6
	PHF8		FAM127B		KMT2A
	PIGP		FAM129B		KRT10
	PIGS		FAM162A		KRT8
	PIK3R3		FAM167A		LAMP1
	PKD1		FAM168B		LAMTOR1
	PLA2G1B		FAM177A1		LAPTM4B
	PLCH2		FAM179B		LDHA
	PLEKHB1		FAM204A		LDLR
	PLOD3		FAM20B		LDOC1
	PMVK		FAM213A		LGALS3BP
	PNMAL1		FAM219A		LINC00657
	POGK		FAM222A		LITAF
	POLR1C		FAM222B		LMBRD1
	POLR2H		FAM46A		LMCD1
	POLR2L		FAM63B		LMO1
	PPID		FAM73A		LRP10
	PPM1A		FAM96A		LRPAP1
	PPME1		FASTK		LSAMP
	PPP1R14C		FAU		LSM5
	PPP1R3B		FBXL17		LSR
	PPP2R2C		FBXL3		LTBP3
	PPY		FBXO17		LUC7L2
	PRDX2		FBXO21		MACF1
	PRG4		FBXO38		MAFB
	PRKACA		FBXO42		MALAT1
	PRKAR1A		FBXO7		MAN1A1
	PRKAR1B		FBXO9		MAN1C1
	PRKRA		FBXW11		MAN2A1
	PRMT2		FBXW2		MANF
	PROS1		FCGRT		MAP1A
	PROX1		FDFT1		MAP1LC3A
	PRPF19		FEM1B		MAP3K5
	PRR26		FEM1C		MAPK1IP1L
	PSMB6		FERMT2		MAPK3
	PSMB7		FGFR1OP2		MAPRE1
	PSMC4		FIBP		MARCH7
	PSMC5		FLII		MARK1
	PSMD14		FMN2		MARS
	PSMD5		FNBP1L		MBOAT7
	PSME1		FNBP4		MCTP2
	PSME3		FNDC3B		MDH1
	PTDSS1		FNIP1		MDH2
	PTPN13		FNTB		MDK
	PTS		FOXJ3		MED21
	PURA		FOXN3		MED24
	QTRT1		FOXP1		MED6
	RAB21		FRA10AC1		MEG3
	RAB29		FUBP3		METTL5
	RALGAPA1		FXR2		MFF
	RANBP1		FXYD2		MGST2
	RANBP6		FXYD6		MGST3
	RBBP4		G3BP1		MIDN
	RBKS		GABPB1		MIEF1
	RBL2		GADD45A		MIR210HG
	RBPMS		GALNT1		MLF2
	RCOR3		GALNT11		MLIP
	RDH11		GAN		MLLT4
	RDH14		GARS		MLLT6
	RFNG		GAS5		MLXIP
	RHOB		GATAD2B		MLXIPL
	RHOQ		GBE1		MMP24-AS1
	RIIAD1		GCC1		MOB1B
	RNF103		GCFC2		MOB4
	RNF141		GCGR		MORF4L1
	RNF208		GCK		MPC1
	ROBO2		GCLC		MPP1
	RP11-217O12.1		GCLM		MPV17
	RP11-345P4.9		GDF15		MRFAP1
	RP11-356I2.4		GDI1		MRPL18
	RP11-465B22.3		GDI2		MRPL2
	RP11-553L6.5		GEM		MRPL20
	RP5-1085F17.3		GFOD2		MRPL33
	RPL18A		GFPT1		MRPL34
	RPL23		GGA1		MRPL51
	RPL36		GGPS1		MRPS21
	RPLP2		GID8		MRPS23
	RPN2		GIT1		MRPS33
	RPS29		GLIS2		MSI2
	RSU1		GLOD4		MSL1
	RTFDC1		GLRB		MSN
	RTN3		GLRX		MTATP6P1
	RYBP		GLUL		MT-ATP8
	S100A6		GNA13		MTCH1
	SAMD1		GNAI3		MT-CO2
	SAP18		GNAO1		MTFR1
	SCAMP1		GNB2L1		MT-ND1
	SCD		GNG7		MT-ND3
	SCD5		GNL3		MT-ND4
	SDF2		GNPDA1		MT-ND4L
	SDF4		GOLGA2		MTND4P12
	SDK1		GOLGA3		MT-ND5
	SDK2		GOLGA4		MT-ND6
	SEC22C		GOLGA5		MT-RNR1
	SELT		GOLGB1		MT-TC
	SEMA4C		GOLIM4		MTUS1
	SEMA5A		GOLPH3L		MXD1
	SEMA6A		GOLT1B		MXI1
	SENP1		GOSR1		MYO1D
	SEP15		GOT1		MYO3A
	SERPINA1		GPAA1		MYO6
	SERPINI1		GPAT4		MYOM1
	SETD5		GPATCH2L		MZT2B
	SF3B5		GPATCH8		NACA
	SFR1		GPBP1		NANS
	SFT2D2		GPBP1L1		NAP1L5
	SFXN4		GPD2		NARS
	SGIP1		GPHN		NAV1
	SH3BGRL2		GPI		NBAS
	SH3D19		GPR108		NCAM1
	SH3GL2		GPRASP1		NDEL1
	SH3GLB2		GRB10		NDRG1
	SIM1		GRINA		NDUFA1
	SLC15A4		GRPEL2		NDUFA13
	SLC17A5		GSE1		NDUFA6
	SLC17A6		GSS		NDUFAF3
	SLC25A14		GSTM3		NDUFB9
	SLC2A2		GSTO2		NEAT1
	SLC2A3		GSTP1		NECAP1
	SLC35A5		GTF2A1		NEFM
	SLC37A1		GTF2B		NENF
	SLC8A1		GTF2E2		NEO1
	SLC8A2		GTF2H1		NEURL1
	SLIRP		GTF3C3		NEUROD1
	SMAD9		GTPBP1		NF1
	SMARCA4		GUK1		NGFRAP1
	SMG9		H2AFV		NKX6-1
	SMIM6		HACD3		NOL3
	SNHG23		HBP1		NOL4
	SNRPD1		HDAC3		NOP10
	SNRPD2		HDGF		NOP16
	SNTA1		HEATR5B		NPAS2
	SNX7		HECA		NPC2
	SOBP		HECTD4		NPDC1
	SON		HELZ		NPTX2
	SOX9		HERC1		NR0B1
	SPAG7		HGSNAT		NR3C1
	SPC25		HIAT1		NRCAM
	SPEN		HIF1AN		NSFL1C
	SPRYD3		HIGD2A		NUAK1
	SPRYD4		HIPK1		NUB1
	SPTSSA		HIVEP2		NUCB1
	SRD5A1		HLF		NUCB2
	SRM		HLTF		NUP210
	SRP9		HM13		NUPR1L
	SRRT		HMGCL		OAZ1
	SSBP1		HMGCR		OBSL1
	SSTR5-AS1		HMGCS1		OCIAD2
	ST3GAL1		HMOX1		ODC1
	ST6GAL1		HN1L		OGT
	STAM2		HNRNPA0		OLFM2
	STARD4		HNRNPA3		OST4
	STAU2		HNRNPDL		OSTC
	STK4		HNRNPH1		P3H3
	STMN1		HNRNPH3		P4HA1
	STRIP1		HNRNPK		P4HB
	STT3B		HNRNPL		PABPC1
	STX18		HNRNPM		PAFAH1B2
	STX1A		HNRNPUL1		PAK3
	STXBP5		HNRNPUL2		PALLD
	SUGP2		HOMER2		PAM
	SUN1		HPN		PAN2
	SUPT6H		HPRT1		PAPSS2
	SURF1		HSBP1		PARL
	SURF4		HSP90AA1		PBX3
	SV2A		HSP90B1		PBXIP1
	SYF2		HSPA13		PCDH17
	SYNGR3		HSPA9		PCGF5
	SYP		HSPB11		PCLO
	SYT16		HSPE1		PCMTD2
	TAF9		HSPH1		PCNP
	TAGLN2		IAH1		PCP4
	TAGLN3		IBTK		PCSK1
	TAMM41		ICE1		PCSK1N
	TAOK3		ICE2		PCSK2
	TBC1D9B		ID4		PCYOX1
	TCEB2		IDH2		PDCD6
	TCF3		IFNGR1		PDHA1
	TCTA		IFRD1		PDIA4
	TDRP		IFT22		PDIA6
	TENM3		IFT46		PDK4
	TGFB1		IGF1R		PDZD8
	TGFBR3		IGF2		PEMT
	THNSL2		IGFBP7		PER2
	THRB		IK		PERP
	THYN1		IKBKAP		PFDN2
	TICAM1		IL10RB		PFKFB2
	TIMM17B		ILF3-AS1		PFKL
	TIMM50		IMPAD1		PFKP
	TIMP1		INADL		PFN1
	TLCD1		ING3		PGD
	TLE2		INSIG1		PGK1
	TLE3		INSR		PGM2L1
	TMCC3		IPO7		PHIP
	TMEM106C		IQCB1		PHPT1
	TMEM108		IRF2		PHYH
	TMEM132D		IRF2BP2		PIM2
	TMEM138		IRF2BPL		PIM3
	TMEM147		IRF6		PIN4
	TMEM245		IRS2		PIP4K2C
	TMEM246		ISCU		PITHD1
	TMEM30B		ISG20L2		PITPNA
	TMEM51		ITCH		PJA2
	TMEM59L		ITGB1		PKD2
	TMEM63C		ITGB3BP		PKIA
	TMEM8B		ITSN2		PKM
	TMSB10		IVD		PLA2G4C
	TMX4		JADE2		PLBD2
	TNFAIP3		JMJD6		PLD3
	TNFRSF1A		JMY		PLEKHA6
	TOB1		JOSD1		PLEKHB2
	TOM1L1		KANSL3		PLK2
	TOPORS-AS1		KAT6B		PLOD2
	TOR1AIP1		KBTBD2		PLPPR2
	TPD52L2		KCMF1		PLXNA2
	TRAPPC3		KCNJ6		PLXNB2
	TRIO		KCNK1		PNISR
	TRMU		KCNMB2		PNMA1
	TRNP1		KCNQ1OT1		PNRC1
	TRO		KCTD20		POLR2K
	TRPM3		KDM2A		POMC
	TSKU		KEAP1		POMP
	TSPAN5		KIAA0232		PPA1
	TSSC1		KIAA0430		PPIL1
	TTTY15		KIAA0907		PPL
	TUBG1		KIAA1033		PPM1H
	TUG1		KIAA1109		PPM1K
	TUSC1		KIAA1429		PPP1R1A
	TUSC2		KIF13A		PPP1R3C
	TXLNA		KIF1A		PPP2R1A
	TXNDC12		KIF21A		PPP2R2A
	TXNL4A		KIF2A		PPT1
	U2SURP		KIFAP3		PRCP
	UBALD2		KLF7		PRDX1
	UBB		KLHDC3		PRDX3
	UBC		KLHL21		PREB
	UBE2D4		KLHL24		PRELID3B
	UBE2F		KLHL28		PRKACB
	UBE2K		KLHL42		PRKAG1
	UBE2QL1		KMT2C		PRKCD
	UBL4A		KPNA1		PRPS1
	UBL5		KPNA2		PRR13
	UCHL1		KPNA5		PRR34-AS1
	ULK1		KRAS		PRRC1
	UNC5D		KRCC1		PRRC2A
	UQCR11		LAMP2		PRSS1
	UQCRC2		LAPTM4A		PRSS2
	USP16		LARP1		PRSS22
	USP19		LARP1B		PRSS23
	USP9Y		LARP4		PRUNE2
	UTP18		LARP4B		PSAP
	UVRAG		LCLAT1		PSD
	UVSSA		LCMT1		PSD3
	VAMP8		LCORL		PSENEN
	VDAC3		LDHB		PSMA3
	VMP1		LDLRAP1		PSMA5
	VPS13C		LEMD2		PSMA7
	VPS26B		LEPROTL1		PSMB1
	VPS28		LETMD1		PSMB2
	WBP11		LGALS8		PSMB3
	WBP5		LINC00643		PSMB5
	WDR82		LINC00662		PSMC3
	WDYHV1		LINC00665		PSMD10
	WNT9A		LINC01278		PSMD11
	WSB1		LINC01420		PSMD13
	WSB2		LIX1L		PSMD8
	WSCD2		LLGL2		PTGS2
	WWC3		LLPH		PTK2
	XIST		LMAN1		PTP4A3
	YIPF4		LMAN2		PTPN18
	YWHAH		LMO7		PTPRF
	YWHAQ		LMTK2		PTPRN
	ZBTB20		LPIN1		PTPRN2
	ZC3H7A		LRBA		PTPRS
	ZFAND6		LRIF1		PTTG1IP
	ZFYVE27		LRP11		PVRL2
	ZMAT3		LRP5		PVRL3
	ZNF204P		LRRC1		QSOX1
	ZNF22		LRRC16A		RAB10
	ZNF260		LRRC41		RAB11B
	ZNF331		LRRC42		RAB14
	ZNF407		LRRC47		RAB1A
	ZNF503		LRRC58		RAB6A
	ZNF652		LRRC8B		RAB7A
	ZNF688		LRRFIP1		RABAC1
	ZSCAN16-AS1		LRRFIP2		RAC1
			LSG1		RALA
			LSM10		RALGDS
			LSM14A		RAN
			LSM4		RAP1A
			LSM8		RAP1GAP2
			LTA4H		RAP1GDS1
			LTN1		RARA
			LTV1		RASD1
			LURAP1L		RASGRF1
			LYSMD2		RASSF4
			LYSMD3		RB1
			M6PR		RBM10
			MAD2L1BP		RBP4
			MAEA		RDH10
			MAFG		REEP3
			MAGED1		REG1A
			MAGI2-AS3		REG1B
			MAGT1		RFK
			MALSU1		RFX6
			MAN1A2		RGL1
			MAN1B1		RGS16
			MAP1B		RGS4
			MAP1LC3B		RHOBTB3
			MAP2K1		RHOG
			MAP2K3		RIMBP2
			MAP2K4		RIMS2
			MAP3K13		RIN2
			MAP4K3		RMND5A
			MAP4K4		RNASEH1
			MAP4K5		RNF128
			MAP9		RNF14
			MAPK1		RNF167
			MAPK6		RNF181
			MAPKAP1		RNF4
			MAPKAPK5-AS1		RNF6
			MAPRE3		RNF7
			MAPT		RP11-159J3.1
			MARCH6		RP11-166D19.1
			MARCH8		RP11-692N5.2
			MARCKS		RP11-867G23.10
			MARK3		RP4-717I23.3
			MATR3		RPH3AL
			MAVS		RPL10
			MAX		RPL10A
			MBD1		RPL12
			MBD2		RPL13A
			MBP		RPL14
			MCFD2		RPL15P3
			MCM7		RPL18
			MDC1		RPL19
			MDM2		RPL22
			MED10		RPL27A
			MED13		RPL28
			MED19		RPL3
			MED28		RPL30
			MED4		RPL31
			MEF2D		RPL32
			MEIS2		RPL34
			METRN		RPL35
			METTL14		RPL35A
			METTL16		RPL36AL
			MFHAS1		RPL37
			MGAT1		RPL37A
			MGAT4A		RPL38
			MIB1		RPL39
			MID1IP1		RPL3P4
			MIER1		RPL4
			MINOS1		RPL41
			MIR22HG		RPL5
			MIR7-3HG		RPL6
			MIS12		RPL6P27
			MKKS		RPL7
			MKNK2		RPL7A
			MKRN1		RPLP0
			MLH1		RPLP1
			MLH3		RPS12
			MMS19		RPS13
			MOAP1		RPS13P2
			MOB1A		RPS14
			MORC3		RPS15A
			MORF4L2		RPS17
			MOSPD2		RPS18
			MPHOSPH10		RPS19
			MPP5		RPS19BP1
			MPV17L2		RPS2
			MRFAP1L1		RPS20
			MRPL10		RPS25
			MRPL32		RPS27
			MRPL49		RPS27A
			MRPL55		RPS27L
			MRPS12		RPS3
			MRPS16		RPS3A
			MRPS30		RPS4X
			MRPS5		RPS4Y1
			MRS2		RPS6
			MSANTD3		RPS7
			MSANTD4		RPS9
			MSL2		RPSA
			MSMO1		RRAGD
			MT1E		RRM2B
			MT1X		RRN3
			MT-ATP6		RRNAD1
			MTDH		RRP15
			MTFR1L		RTCB
			MTHFD2		RTN4
			MTIF2		RXRB
			MTMR4		S100A11
			MTMR6		SACM1L
			MTO1		SAFB
			MTPAP		SAR1A
			MTRNR2L12		SAR1B
			MT-TP		SARAF
			MTURN		SARS
			MUL1		SART3
			MXRA7		SATB1
			MYDGF		SBDS
			MYH10		SCAMP3
			MYH9		SCARB2
			MYL6		SCFD1
			MYSM1		SCG2
			MZT1		SCG3
			MZT2A		SCGN
			NAA15		SCN1B
			NAA50		SCP2
			NACAP1		SDC4
			NADK2		SDCBP
			NAGK		SDE2
			NAMPT		SDF2L1
			NAPA		SDHAF2
			NAPB		SEC11A
			NAPG		SEC11C
			NBEAL1		SEC22B
			NBR1		SEC23B
			NCALD		SEC61B
			NCBP2-AS2		SEC61G
			NCK1		SEMA4B
			NCKAP1		SEPT7
			NDFIP1		SEPW1
			NDFIP2		SERBP1
			NDNL2		SERF2
			NDRG3		SERP1
			NDUFA11		SESN1
			NDUFA4		SEZ6L
			NDUFAF2		SEZ6L2
			NDUFB5		SF1
			NDUFB8		SF3B2
			NDUFC2		SFTPA1
			NDUFS5		SGMS2
			NEBL		SGSM3
			NEDD8		SH3BGRL3
			NEK1		SH3PXD2A
			NELFCD		SHB
			NET1		SHFM1
			NEU1		SHISA5
			NGDN		SHROOM1
			NGLY1		SIL1
			NIFK		SIPA1L3
			NIPAL3		SIX3
			NIPBL		SLC22A17
			NKIRAS1		SLC25A3
			NKTR		SLC25A34
			NLK		SLC25A39
			NNT		SLC25A5
			NOL8		SLC29A1
			NOLC1		SLC29A4
			NONO		SLC30A7
			NOP58		SLC30A8
			NOVA1		SLC35B1
			NPLOC4		SLC38A2
			NPRL2		SLC39A1
			NPTN		SLC39A14
			NR1D1		SLC39A6
			NR1D2		SLC39A9
			NRBF2		SLC43A2
			NRBP1		SLC45A3
			NRSN2		SLC4A7
			NRXN1		SLC6A6
			NSUN2		SLC7A1
			NT5C3B		SLC7A2
			NTPCR		SLC7A5
			NUBP2		SMARCA2
			NUCKS1		SMARCD3
			NUDT16L1		SMCO4
			NUDT21		SMDT1
			NUDT5		SMIM4
			NUDT9		SMOC1
			NUFIP2		SMPD1
			NUMB		SNAP25
			NUP153		SNAPC3
			NUP58		SND1
			NUS1		SNHG19
			NXF1		SNHG6
			OFD1		SNRNP27
			OGDHL		SNRNP70
			OGFOD1		SNRPC
			OIP5-AS1		SNRPG
			OSBP		SNRPN
			OSER1		SNU13
			OSER1-AS1		SNX12
			OSGIN2		SNX27
			OTUD7B		SNX3
			P4HA2		SNX5
			P4HTM		SOCS1
			PABPC4		SOCS2
			PACSIN2		SOCS3
			PAIP2		SOCS6
			PAK2		SOD2
			PAN3		SORL1
			PAPD4		SOX4
			PAPSS1		SPCS1
			PARK7		SPCS3
			PARM1		SPON2
			PATL1		SPP1
			PAWR		SPSB1
			PAX6		SPTBN1
			PBDC1		SREBF1
			PBRM1		SRP14
			PBX1		SRP19
			PCBP2		SRP72
			PCF11		SRPR
			PCGF1		SSR3
			PCGF2		SST
			PCGF3		ST14
			PCK2		ST3GAL6
			PCMTD1		ST8SIA3
			PCNA		STAMBP
			PCNT		STAT3
			PDCD6IP		STEAP3
			PDE8A		STMN2
			PDLIM5		STMN3
			PDRG1		STX16
			PDS5A		STX3
			PDX1		STXBP1
			PDXDC1		SUCLA2
			PEA15		SUGT1
			PEBP1		SULF2
			PEF1		SUMO3
			PELO		SUSD4
			PEPD		SYBU
			PEX19		SYNE2
			PFDN4		SYNGR4
			PFKM		SYNPO
			PGGT1B		SYT11
			PGM3		SYT17
			PGRMC1		SYT7
			PHACTR2		TAF9B
			PHF20L1		TALDO1
			PHF5A		TAOK1
			PHKG2		TAPBP
			PHLDB2		TARS
			PI4KB		TATDN3
			PIGX		TAX1BP1
			PIH1D1		TBC1D22A
			PIK3C2A		TBL1XR1
			PIKFYVE		TCAIM
			PIN1		TCEA2
			PITPNC1		TCERG1L
			PJA1		TCF25
			PKIB		TCF4
			PLAA		TCP1
			PLCB4		TFF3
			PLCXD3		TGM2
			PLEKHO1		THBD
			PLGRKT		THOC7
			PLP2		TIMM10B
			PLSCR1		TIMM17A
			PLXNA3		TIMM23
			PMF1		TIMM8B
			PMPCB		TIMP2
			PNN		TM2D3
			PNPLA8		TM7SF3
			PNPT1		TM9SF2
			PNRC2		TMC4
			POGLUT1		TMCC1
			POLR1D		TMCO3
			POLR2A		TMED10
			POLR2G		TMED9
			POLR2M		TMEM106B
			POLR3GL		TMEM109
			PON2		TMEM14A
			POR		TMEM14C
			PPA2		TMEM163
			PPDPF		TMEM176A
			PPHLN1		TMEM176B
			PPIB		TMEM230
			PPIG		TMEM238
			PPIL4		TMEM258
			PPIP5K2		TMEM30A
			PPM1B		TMEM33
			PPM1E		TMEM41B
			PPM1G		TMEM57
			PPP1CB		TMEM59
			PPP1R12A		TMEM60
			PPP1R15A		TMEM64
			PPP1R15B		TMSB4X
			PPP1R2		TMUB2
			PPP1R37		TNFRSF21
			PPP1R3E		TNPO2
			PPP1R9A		TNS1
			PPP2CA		TNS3
			PPP2R1B		TOMM7
			PPP2R5C		TPI1
			PPP2R5E		TPM3
			PPP3CA		TPP1
			PPP3R1		TPPP3
			PPP4R2		TPT1
			PPP4R3B		TRIB1
			PPWD1		TRIM9
			PRDM2		TRMT112
			PRDM4		TSC22D1
			PRDX5		TSHZ2
			PREPL		TSPAN1
			PRKAA1		TSPAN13
			PRKAG2		TSPAN2
			PRKAR2A		TSPAN3
			PRKDC		TSPAN9
			PRMT1		TSSC4
			PRNP		TTC37
			PRPF38A		TTC8
			PRPF39		TTR
			PRPF40A		TUBA4A
			PRPF4B		TUBB2B
			PRPSAP1		TUBGCP2
			PRRC2C		TWF2
			PSIP1		TXN
			PSMA3-AS1		TXNL1
			PSMC6		TXNRD1
			PSMD12		UBA1
			PSMD6		UBA2
			PSMD7		UBA3
			PSME4		UBA52
			PSMF1		UBE2A
			PSMG3		UBE2D3
			PTBP3		UBE2G1
			PTCD3		UBE2I
			PTCHD2		UBE2J1
			PTEN		UBE2V2
			PTGES3		UBE4A
			PTGR1		UBFD1
			PTK7		UFM1
			PTMA		UGDH
			PTMS		UNC5B
			PTP4A1		UNC5CL
			PTP4A2		UQCC2
			PTPN11		UQCRQ
			PTPN3		USMG5
			PUM1		USP11
			PUM2		USP22
			PWP1		UTRN
			PXK		VAMP3
			QARS		VCP
			QDPR		VDAC1
			RAB11FIP5		VEGFA
			RAB18		VGF
			RAB22A		VIMP
			RAB25		VKORC1
			RAB2B		VLDLR
			RAB33B		VOPP1
			RAB39B		VPS29
			RAB3GAP1		VWA1
			RAB3IP		VWA5A
			RAB5A		VWDE
			RAB5B		WARS
			RABGGTB		WBP2
			RAD17		WDFY2
			RAD23A		WDR61
			RAD23B		WNT4
			RAF1		YBX1
			RAP2B		YIPF5
			RAP2C		YPEL2
			RARS		YPEL3
			RASGEF1B		YWHAZ
			RASSF5		ZBTB4
			RB1CC1		ZC3H11A
			RBBP5		ZDHHC2
			RBBP6		ZFAS1
			RBCK1		ZFP36
			RBFOX2		ZMYND11
			RBM15B		ZNF121
			RBM22		ZNF252P
			RBM23		ZNF395
			RBM27		ZNF428
			RBM3		ZNF451
			RBM39		ZNF579
			RBM42		ZNF706
			RBM5		ZNF91
			RBM6		ZSCAN18
			RBMX2		ZSWIM7
			RC3H1
			RC3H2
			RCAN2
			REEP5
			RELA
			RER1
			RFC1
			RGS2
			RGS7
			RGS9
			RHBDD2
			RHEB
			RHOA
			RHOT1
			RICTOR
			RIOK2
			RIOK3
			RIPPLY2
			RLIM
			RNF145
			RNF146
			RNF149
			RNF187
			RNF34
			RNF5
			RNH1
			RNMT
			RNPS1
			ROCK2
			ROMO1
			RORA
			RP11-156E6.1
			RP11-33B1.1
			RP11-352M15.2
			RP11-390F4.3
			RP11-51J9.5
			RP11-620J15.3
			RP11-658F2.8
			RP5-1056L3.3
			RPA2
			RPAP2
			RPF2
			RPIA
			RPL13
			RPL21
			RPL22L1
			RPL24
			RPL9
			RPP25L
			RPRD1A
			RPRD2
			RPS21
			RPS23
			RPS6KA3
			RPS6KB1
			RQCD1
			RRAGA
			RRAGC
			RRAS2
			RREB1
			RSL1D1
			RSL24D1
			RSRC1
			RSRC2
			RTCA
			RTN1
			RUFY2
			RUFY3
			RUNX1T1
			S100PBP
			SAE1
			SAFB2
			SAMD4B
			SAMD8
			SAT1
			SAV1
			SBNO1
			SCAMP2
			SCCPDH
			SCG5
			SCN3B
			SCOC
			SCRN1
			SCYL2
			SDHD
			SEC13
			SEC14L1
			SEC23IP
			SEC24A
			SEC24D
			SEC61A1
			SEC63
			SECISBP2L
			SEL1L
			SELK
			SENP5
			SEPT11
			SEPT15
			SERGEF
			SERPINB1
			SERPINB6
			SESN2
			SET
			SETD2
			SETD3
			SETD7
			SETX
			SF3A1
			SF3A3
			SF3B3
			SFSWAP
			SGCB
			SGCE
			SGPL1
			SH3BGRL
			SH3GLB1
			SIGMAR1
			SIK2
			SIPA1L2
			SKIL
			SLAIN2
			SLC11A2
			SLC23A2
			SLC25A1
			SLC25A36
			SLC25A46
			SLC30A9
			SLC31A1
			SLC33A1
			SLC35A2
			SLC35A4
			SLC35F6
			SLC36A4
			SLC37A4
			SLC3A2
			SLC40A1
			SLC41A2
			SLC44A1
			SLC48A1
			SLC4A1AP
			SLC6A17
			SLC7A8
			SLF2
			SLK
			SLMAP
			SLTM
			SLU7
			SMAP1
			SMARCC1
			SMC1A
			SMC3
			SMG1
			SMG7
			SMIM10L1
			SMIM14
			SMIM15
			SMNDC1
			SNCB
			SNHG1
			SNHG12
			SNHG15
			SNHG17
			SNHG7
			SNHG8
			SNRPB
			SNRPB2
			SNRPD3
			SNRPF
			SNX14
			SNX17
			SNX2
			SNX29
			SNX9
			SOD1
			SORBS2
			SORT1
			SOS1
			SP1
			SP3
			SPAG16
			SPATS2
			SPCS2
			SPG11
			SPG20
			SPG21
			SPIDR
			SPIN1
			SPINK1
			SPINT2
			SPIRE1
			SPPL3
			SPTY2D1
			SQSTM1
			SRA1
			SRF
			SRI
			SRP54
			SRP68
			SRPRB
			SRRM1
			SRSF1
			SRSF11
			SRSF3
			SRSF4
			SRSF5
			SRSF6
			SRSF7
			SRSF8
			SS18L2
			SSBP2
			SSBP3
			SSFA2
			SSH2
			SSR4
			SSRP1
			SSTR2
			SSTR3
			SSU72
			STAG2
			STARD3NL
			STARD7
			STAT1
			STAU1
			STIM1
			STIP1
			STK17A
			STK40
			STRA13
			STRAP
			STRBP
			STRN3
			STRN4
			STX12
			STX8
			STXBP3
			SUB1
			SUCLG2
			SUCO
			SUDS3
			SUPT5H
			SUSD1
			SUSD6
			SUV420H1
			SVIL-AS1
			SVIP
			SWAP70
			SYAP1
			SYNCRIP
			SYNJ2
			SYT13
			SYT14
			SYT4
			SYVN1
			TACC1
			TADA2A
			TAF12
			TAF13
			TAF15
			TAF3
			TARDBP
			TBC1D10B
			TBC1D15
			TBC1D20
			TBC1D23
			TBC1D4
			TBC1D5
			TBC1D9
			TBCA
			TBCB
			TBL2
			TCEA1
			TCEAL4
			TCEB1
			TCEB3
			TCTN3
			TERF2
			TERF2IP
			TES
			TFG
			TFRC
			THAP5
			THAP9-AS1
			THRA
			THRAP3
			THUMPD3-AS1
			TIMM9
			TIMMDC1
			TINF2
			TIPARP
			TIPRL
			TKT
			TLK1
			TLK2
			TM2D1
			TM2D2
			TM9SF3
			TMCO1
			TMED4
			TMED6
			TMED7
			TMED8
			TMEM11
			TMEM125
			TMEM126B
			TMEM127
			TMEM132A
			TMEM141
			TMEM167A
			TMEM192
			TMEM2
			TMEM200A
			TMEM205
			TMEM209
			TMEM242
			TMEM248
			TMEM256
			TMEM263
			TMEM37
			TMEM38B
			TMEM39A
			TMEM50B
			TMEM55A
			TMEM65
			TMEM70
			TMEM9
			TMEM99
			TMEM9B
			TMF1
			TMTC3
			TMX1
			TMX2
			TNFRSF11A
			TNFRSF12A
			TNIK
			TNPO1
			TNRC6A
			TNRC6B
			TOMM20
			TOMM34
			TOMM70A
			TOP1
			TOPORS
			TP53INP2
			TPM4
			TPP2
			TRA2A
			TRA2B
			TRAFD1
			TRAK1
			TRAM1
			TRAPPC12
			TRAPPC13
			TRAPPC2L
			TRAPPC4
			TRIB3
			TRIM23
			TRIM26
			TRIM27
			TRIM28
			TRIM4
			TRIM52-AS1
			TRIM8
			TRIP11
			TRMT6
			TRNT1
			TROVE2
			TSC22D2
			TSEN34
			TSFM
			TSG101
			TSNAX
			TSPYL2
			TSPYL4
			TSR2
			TSTD1
			TTC1
			TTC14
			TTC39A
			TTC7B
			TUBA1A
			TUBB
			TUBB4B
			TUBE1
			TUBG2
			TUFT1
			TULP3
			TUSC3
			TVP23B
			UBA6
			UBA6-AS1
			UBAC2
			UBALD1
			UBAP1
			UBE2B
			UBE2D1
			UBE2D2
			UBE2E1
			UBE2G2
			UBE2J2
			UBE2N
			UBE4B
			UBL7
			UBR3
			UCHL5
			UCK2
			UCN3
			UFC1
			UFD1L
			UHRF1BP1L
			UNC119B
			UPF2
			UPP1
			USP12
			USP14
			USP34
			USP36
			USP38
			USP7
			USP8
			UTP11L
			VAMP2
			VAMP4
			VAPA
			VAT1L
			VAV2
			VBP1
			VCL
			VEZT
			VPS25
			VPS26A
			VPS35
			VPS37C
			VPS41
			VPS53
			VTA1
			WAC
			WAPL
			WASL
			WBSCR16
			WBSCR22
			WDFY1
			WDR13
			WDR25
			WDR43
			WDR45B
			WDR48
			WDR5
			WDR59
			WEE1
			WFS1
			WIPF2
			WLS
			WRNIP1
			WTAP
			XIAP
			XPO1
			XPOT
			XPR1
			XRN1
			YARS
			YDJC
			YIF1A
			YIPF1
			YIPF3
			YIPF6
			YKT6
			YRDC
			YTHDC1
			YTHDF1
			YTHDF2
			YTHDF3
			YWHAG
			YY1
			YY1AP1
			ZBTB10
			ZBTB21
			ZBTB25
			ZBTB41
			ZBTB43
			ZC3H14
			ZC3H15
			ZCCHC3
			ZCCHC6
			ZCCHC7
			ZCCHC8
			ZDHHC14
			ZFAND1
			ZFAND2A
			ZFAND5
			ZFC3H1
			ZFP91
			ZFR
			ZMAT2
			ZMYM4
			ZNF106
			ZNF12
			ZNF146
			ZNF165
			ZNF24
			ZNF264
			ZNF292
			ZNF3
			ZNF326
			ZNF330
			ZNF385D
			ZNF397
			ZNF426
			ZNF506
			ZNF550
			ZNF562
			ZNF568
			ZNF573
			ZNF622
			ZNF639
			ZNF644
			ZNF654
			ZNF664
			ZNF76
			ZNF766
			ZNF791
			ZNF84
			ZNHIT1
			ZNHIT3
			ZNRF1
			ZRANB2
			ZYX
			ZZEF1
			ZZZ3

### Sheet: REPACT comp
Table S5.	Overlapping genes between DEGAS and RePACT				Genes uniquely identified in DEGAS analysis
# of genes in Venn Diagram (red in Fig S5)	96	26	40	4	118	42	99	84
	beta-t2d-trajectory-up_&_beta-t2d-degas-high	beta-t2d-trajectory-down_&_beta-t2d-degas-low	beta-obese-trajectory-up_&_T2D-beta-obese-degas-enriched	beta-obese-trajectory-up_&_ND-beta-obese-degas-enriched	beta-t2d-degas-high_unique	beta-t2d-degas-low_unique	T2D-beta-obese-degas-unique	ND-beta-obese-degas-unique
	ABHD12	ATP5E	BTG1	DNAJB9	DLK1	ANXA7	PPDPF	HERPUD1
	ADM	ATP5G1	C10orf10	GEM	CDKN1C	SNRPG	PSD	PDIA4
	AGT	BOLA3	C4orf3	HSP90AB1	HSPA1A	ABHD3	ANXA11	PPP1R15A
	APLP2	COA3	CABP7	HSPA5	SLC7A5	CYCS	PGK1	TRIB3
	APP	COX6C	CADM1		POMC	SLC25A5	ST14	SUCO
	ATP6AP1	COX7B	CDKN1C		HSPA1B	HSP90AB1	KIAA0895L	LURAP1L
	ATP6V0E1	DSTN	CEBPD		TGM2	CTRB2	TMEM59	FICD
	BHLHE40	ERO1B	CIB1		EPAS1	COX14	PEBP1	MANF
	BTG1	NDUFA1	CITED2		MEG3	TMEM14A	NEUROD1	SDF2L1
	BTG2	NDUFA3	DLK1		ECEL1	SLC35B1	CD151	UGDH
	C10orf10	OST4	FOS		SLC29A4	UNC5D	ADAMTSL2	CDK2AP2
	C4orf3	PFKFB2	GRN		KIAA1644	USP9Y	GJD2	ACTB
	CADM1	POLR2L	IGFBP5		INHBA	ANAPC13	SCN1B	ACTG1
	CAMK2B	RPL30	JUNB		C2CD4B	SSR3	DIP2C	SLC3A2
	CD59	RPL31	LAMP1		HLA-A	PPA1	TMEM163	PERP
	CEBPD	RPL35	LAPTM4B		MAN1C1	DDX3Y	LRP10	MTHFD2
	CHGA	RPL37	LGALS3BP		CLDN4	CELA3A	BEX1	CEBPB
	CHGB	RPLP1	MDH2		DDR1	MPC1	CHGB	XPOT
	CIB1	RPS14	NDRG1		SERPINA1	SH3BGRL3	GRM4	MTATP6P1
	CITED2	SERF2	NENF		SYT7	ANXA5	SCG3	CEBPG
	CLSTN1	SNHG6	NPDC1		HLA-B	RPS19	CTSB	SLC38A2
	CST3	TMEM258	PAPSS2		KIAA1324	OSTC	ZFP36	ARF4
	CTSB	TOMM7	PCSK1N		C1QL1	HADH	MT-ND5	WEE1
	CTSD	TTR	PKM		DNAJB1	MGST3	TPP1	TIMM17A
	CXXC5	TUBA4A	PLD3		MDK	CFL1	FFAR1	YKT6
	ECE1	UQCRQ	PTPRN		PPP1R3C	UGDH	ATP1A1	ANXA5
	ERO1A		RASD1		KCNH2	SCGN	APP	AARS
	ETS2		RHOBTB3		ALCAM	SDF2L1	PTP4A3	SARS
	FAM134B		RPS4X		HLA-E	SST	STAT3	CDR2
	FOS		RTN4		SPON2	REG1B	DYNLL1	ZFAND2A
	FSTL4		SIL1		PTPRF	SEC61B	PFKP	REG1A
	GABARAPL1		SIX3		FNIP2	TUBB2B	MT-ND6	OSTC
	GADD45B		SPP1		PRSS22	MTATP6P1	PPT1	SEL1L
	GADD45G		SYT7		GNS	RPL10A	BTG2	AEN
	GNAS		TMEM176A		PLXNB2	HINT1	VWA1	SNHG6
	GPX3		TMEM176B		MT-ND6	PRSS2	AC013275.2	PSMA3
	GRN		TMEM37		YPEL2	HSD17B12	TCERG1L	SNHG19
	HSPB1		TPI1		PTPRN	PPP1R1A	ECE1	CDV3
	ID1		TSC22D1		SIL1	RPS4Y1	PRCP	ASNS
	IGFBP5		VKORC1		TNS1	REG1A	SMARCD3	GARS
	ITM2B				DPP6	PEG10	C1QL1	TXNRD1
	JUN				CLSTN3	IAPP	DUT	DSTN
	JUNB				PRSS23		HLA-B	HSPD1
	LAMP1				ACTN1		MT-ATP8	B3GNT5
	LAPTM4B				SOCS3		RPH3AL	SESN2
	LGALS3BP				MXI1		UBA1	MT-ND1
	LRP10				BACE2		LMO1	SLC35B1
	LRPAP1				FUCA1		ATP2A3	GNA13
	LSAMP				PRR13		ATP2C1	RPL37
	MALAT1				VWA1		CTSZ	HSPA13
	MSN				MYOM1		ITM2B	ARCN1
	NDRG1				WSB1		NUCB1	SMIM14
	NEAT1				KCNK3		TNS1	SSR3
	NENF				RALGDS		CECR1	DNAJB11
	NPC2				LDLR		FSTL4	TMEM41B
	NPDC1				OBSL1		PLXNB2	EIF5
	NUCB1				CECR1		CHGA	DERL2
	P3H3				CDK5R2		PCSK2	RNF4
	PAM				AMPD2		IQSEC1	GOT1
	PAPSS2				SOCS1		PPP2R1A	SRP19
	PBXIP1				MT-ATP8		ALPK3	RPS27
	PCSK1N				SMOC1		UCN3	MARS
	PCSK2				EDN3		MYOM1	RRM2B
	PFKP				GRM4		KIAA1324	SNHG12
	PLD3				RASSF4		PRSS22	PITHD1
	PLOD2				CTSZ		WNT4	COQ10B
	PNRC1				VOPP1		DPP6	DUSP4
	PSAP				UNC5CL		G6PC2	RP11-867G23.10
	PTP4A3				TCERG1L		LRPAP1	DNAJC25
	RASD1				HILPDA		CXXC5	NR0B1
	RGS16				CDH1		HLA-A	RNF181
	RHOBTB3				COL27A1		PTPRF	CYCS
	RNF128				SEZ6L		MAGED1	LSM10
	RPS4X				CD81		OBSL1	IFRD1
	RTN4				VWA5A		PCP4	ATF4
	SCARB2				ALPK3		LDLRAP1	AMZ2P1
	SCG2				GLCCI1		GABARAPL1	NACA
	SCN1B				SOX9		HLA-E	RPLP1
	SEMA4B				DGCR2		RASSF4	DPH3
	SIX3				MT-ND3		EDN3	MAPK6
	SMARCD3				MCTP2		ACLY	GCLC
	SPP1				CPD		MDK	PSMD10
	STAT3				SLC6A6		PPP1R3C	YRDC
	SYNPO				MAP3K5		THBD	RPS14
	THBD				CABP7		CD59
	TIMP2				CHD1L		MAN1C1
	TMEM176A				IGFBP4		GNAS
	TMEM176B				MT-RNR2		ECEL1
	TMEM30A				BMF		TIMP2
	TMEM59L				TRIB1		EPAS1
	TPI1				SF3B2		C2CD4A
	TSPAN3				ZBTB4		DDR1
	VGF				WNT4		CAMK2B
	VKORC1				SLC30A8		C2CD4B
	VMP1				SLC22A17		TGM2
	ZNF395				IQSEC1		SYNPO
					ATP1A1		SLC29A4
					GNL1		VGF
					SOX4		AGT
					NUAK1
					BCL6
					MAN2A1
					PDGFB
					DIP2C
					ASCL1
					PTPRN2
					NAV1
					DUSP5
					ACADVL
					VWDE
					CD151
					VEGFA
					TBC1D22A
					TPP1
					TMEM163
					MT-ND5
					C2CD4A
					ADAMTSL2
