## Supplementary material for "Identification of type 2 diabetes- and obesity-associated human β-cells using deep transfer learning": Table S6

### Sheet: Sheet1
Table S5.
Sample ID	RRID	Gender	Race	Age	BMI	Diagnosis	Cause of Death	Tissue Source	T2D duration
ND16092	N/A	Male	White	82	28.4	Overweight ND	Stroke second to intracerebral hemorrhage	NDRI	NA
ND16099	N/A	Male	White	59	28.9	Overweight ND	Anoxia second to cardiovascular event	NDRI	NA
ND16100	N/A	Female	Black	33	26.4	Overweight ND	Anoxia second to cardiovascular	NDRI	NA
ND16090	N/A	Male	White	82	37.8	Obese T2D	respiratory arrest	NDRI	30 yrs
ND16149	N/A	Male	White	69	30.3	Obese T2D	subarachnoid hemmorhage	NDRI	unknown
ND16154	N/A	Male	White	77	26.3	Overweight T2D	stroke/ICB/ICH	NDRI	15 yrs
AJC1004	SAMN27279245	Male	Hispanic	48	18.9	Lean ND	cerebrovascular/stroke	IIDP	NA
ALAU307	SAMN39643549	Female	White	49	20.9	Lean ND	cerebrovascular/stroke	IIDP	NA
AGHK154	SAMN22784611	Male	White	21	21.2	Lean ND	head trauma	IIDP	NA
AICP475	SAMN34069782	Male	Asian	44	28.7	Overweight ND	cerebrovascular/stroke	IIDP	NA
AJIO346	SAMN30935037	Male	NHPI	42	29.9	Overweight ND	anoxia	IIDP	NA
AJFG009	SAMN29005118	Female	White	47	44.8	Obese ND	anoxia	IIDP	NA
AKK4252	SAMN38636079	Female	White	51	47.5	Obese ND	cerebrovascular/stroke	IIDP	NA
AIHQ227	SAMN20923893	Male	White	45	50.6	Obese ND	head trauma	IIDP	NA
AIG4006	SAMN20567147	Male	Hispanic	58	22.9	Lean T2D	cerebrovascular/stroke	IIDP	8 yrs
AJIY096	SAMN31065197	Male	White	48	23.3	Lean T2D	cerebrovascular/stroke	IIDP	0-5 yrs
AFFW462	SAMN22781943	Male	Hispanic	54	23.6	Lean T2D	cerebrovascular/stroke	IIDP	0.25 yrs
AHJA205	SAMN22784816	Female	Black	62	28.5	Overweight T2D	cerebrovascular/stroke	IIDP	5 yrs
AGFR082	SAMN22783487	Female	Hispanic	66	29.2	Overweight T2D	cerebrovascular/stroke	IIDP	unknown
ADCY327	SAMN22733831	Male	White	47	29.2	Overweight T2D	anoxia	IIDP	unknown
AIBB465	SAMN22784832	Male	Hispanic	60	41.3	Obese T2D	cerebrovascular/stroke	IIDP	0-5 yrs
ACE2011	SAMN22780539	Female	White	65	42.6	Obese T2D	anoxia	IIDP	unknown
AKIC152	SAMN37285003	Female	Black	62	43	Obese T2D	cerebrovascular/stroke	IIDP	6 yrs
						BMI cutoffs
						Lean =< 25
						Overweight >25 =< 30
						Obese > 30
