## Supplementary material for "Identification of type 2 diabetes- and obesity-associated human β-cells using deep transfer learning": Table S7

### Sheet: Sheet1
Table S7. Antibody Information
Antibodies
Protein	Host Species	kDa	Company	Cat#	RRID	Dilution	Notes
Insulin	goat		Santa Cruz	sc-7839	AB_2296108	1:300
CDKN1C	rabbit		Atlas Antibodies	HPA002924	AB_1079548	1:200	Stock diluted in glycerol to 50%
DLK1	rabbit		Abcam	ab21682	AB_731965	1:1000	Stock diluted in glycerol to 50%
DAPI	N/A		Invitrogen	D1306		300nM	Diluted from 14.3mM stock
donkey anti-goat 594	donkey		Jackson Immuno	705585147	AB_2340433	1:400	Stock diluted in glycerol to 50%
donkey anti-rabbit 488	donkey		Jackson Immuno	711545152	AB_2313584	1:400	Stock diluted in glycerol to 50%
